# A new bioinformatic analysis highlights a subpopulation of mitochondria with highly methylated DNA present in oocytes, early embryos and blood

**DOI:** 10.64898/2026.10.26.761975

**Authors:** Camila Bruna de Lima, Mohamed Oudihat, Marcella Pecora Milazzotto, Marc-André Sirard

**Author notes:** **Corresponding author**: Marc-André Sirard Département des Sciences Animales, Université Laval, Québec, QC, Canada.

## Abstract

**Background:** Mitochondria are present in virtually all eukaryotic cells, yet several aspects of their function remain poorly understood. Although their activity depends on more than 1,000 genes, the mitochondrial genome encodes only 38 genes, including 13 protein-coding genes. Mitochondrial DNA (mtDNA) differs substantially from nuclear DNA (nDNA), notably because it lacks histones and contains virtually no intronic or intergenic sequences. DNA methylation of mtDNA has been reported in oocytes, embryos, and various human diseases, occurring not only at CpG sites but also in other cytosine contexts. However, average methylation levels are generally considered to be very low. By re-examining methylation patterns at the individual-read level, this study highlights marked heterogeneity in mtDNA methylation and proposes a potential explanation for previously conflicting observations.

**Results:** Using bovine oocytes and embryos, as well as blood samples, we analyzed multiple datasets generated by whole-genome EM-seq, which captures both nuclear and mitochondrial DNA methylation. Sequenced reads were separated and analyzed individually to quantify methylation levels either at specific cytosines or across all cytosines within each read. The resulting distributions consistently displayed a U-shaped pattern, where the vast majority of reads were completely unmethylated while a small subset was highly methylated. The proportion of methylated reads increased from oocytes to 8-16 cell embryos, then declined in blastocysts and blood samples. This distribution pattern was highly conserved among samples from the same developmental stage and remained remarkably similar across embryonic stages, while differing from blood. When only heavily methylated reads (>50% methylation) were analyzed, their methylation profiles along the 16 kb mitochondrial genome were even more conserved across tissues. These observations suggest the existence of distinct mtDNA populations with different methylation states that are largely obscured by conventional bioinformatic approaches based on averaged methylation levels.

**Conclusions:** The identification of highly methylated mtDNA reads reveals heterogeneity among mtDNA molecules and raises the hypothesis that these molecules may be associated with functionally distinct mitochondrial states. The heavily methylated population, termed “mitoQueens,” may exhibit reduced gene expression, lower metabolic activity, decreased reactive oxygen species (ROS) production, and potentially reduced mutation accumulation. In contrast, the predominantly unmethylated population, referred to as “mitoWorkers,” would be responsible for most energy production and cellular functions. Similar to stem cells, “Queen” mitochondria may represent a reserve population that can be activated under specific conditions and preserved for transmission to future generations.

**Summary sentence:** Oocytes, embryos, and mammalian blood contain a subpopulation of mitochondria with elevated DNA methylation, which may remain inactive and serve as a pristine template for later mitochondrial replication.
