## Supplementary material for "A new bioinformatic analysis highlights a subpopulation of mitochondria with highly methylated DNA present in oocytes, early embryos and blood": Suppl table 1

### Sheet: Feuil1
Satge	Sample	Total MT-Reads without NUMTs	Reads >50% methylation (Total Cs) without NUMTs	% reads > 50% without NUMTs	Ref	depth All reads	coverage All reads	Total MT-Reads with NUMTs	Reads >50% methylation (Total Cs) All reads	% reads > 50% All reads	Difference Reads WithNumts -WithoutNumts	Ref
	1A	3636056	12038	0.33 %	MT-Without NUMTs	20307.84	100	3,684,742	12.467	0.34 %	48686	MT-With NUMTs
Immature Oocytes	1B	3220478	15191	0.47 %	MT-Without NUMTs	18153.11	100	3,252,358	15.891	0.49%	31880	MT-With NUMTs
	1C	1955860	10182	0.52 %	MT-Without NUMTs	11203.17	100	2,012,944	11450	0.057%	57084	MT-With NUMTs
	2A	2547436	10544	0.41 %	MT-Without NUMTs	17120.66	100	3,079,244	13.268	0.43%	531808	MT-With NUMTs
	3A	4872034	19459	0.40 %	MT-Without NUMTs	28179.04	100	4,915,286	19645	0.40%	43252	MT-With NUMTs
2Cells-Embryos	3B	5314000	23001	0.43 %	MT-Without NUMTs	30789.55	100	5,348,044	23283	0.44%	34044	MT-With NUMTs
	3C	2424600	5549	0.23 %	MT-Without NUMTs	14071.13	100	2,441,944	5629	0.23%	17344	MT-With NUMTs
4Cells-Embryos	S2	188048	160	0.09 %	MT-Without NUMTs	1088.69	100	188.422	157	0.08%	374	MT-With NUMTs
	S3	234400	255	0.11 %	MT-Without NUMTs	1353.93	100	234.822	251	0.11%	422	MT-With NUMTs
	S4	405510	362	0.09 %	MT-Without NUMTs	2337.61	100	406.344	351	0.09%	834	MT-With NUMTs
	4A	5292602	15251	0.29 %	MT-Without NUMTs	30323.1	100	5308070	15364	0.28	15468	MT-With NUMTs
8Cells-Embryos	4B	3087418	43785	1.42 %	MT-Without NUMTs	17897.4	100	3,103,676	44.243	0.0143	16258	MT-With NUMTs
	4C	6868518	38916	0.57 %	MT-Without NUMTs	39781.08	100	6,912,568	39.186	0.0057	44050	MT-With NUMTs
16Cells-Embryos	5B	4213348	33023	0.78 %	MT-Without NUMTs	24421.03	100	4,240,618	33333	0.0079	27270	MT-With NUMTs
	5C	77150	982	1.27 %	MT-Without NUMTs	467.15	42.4934	81891	1037	0.012	4741	MT-With NUMTs
	S9	351388	458	0.13 %	MT-Without NUMTs	2023.13	100	352270	459	0.13%	882	MT-With NUMTs
Day-4 (16 Cells-Embryos)	S11	1152650	1417	0.12 %	MT-Without NUMTs	6645.54	100	1,155,108	1.385	0.12%	2458	MT-With NUMTs
removed by Marcella	S12	471708	544	0.12 %	MT-Without NUMTs	2717.57	100	472.566	527	0.11%	858	MT-With NUMTs
	S17	450654	554	0.12 %	MT-Without NUMTs	2623.86	100	454.066	542	0.12%	3412	MT-With NUMTs
ICM	S18	213732	179	0.08 %	MT-Without NUMTs	1246.08	100	215.848	167	0.08%	2116	MT-With NUMTs
	S19	1120840	949	0.08 %	MT-Without NUMTs	6510.52	100	1,131,394	948	0.08%	10554	MT-With NUMTs
	S20	154616	139	0.09 %	MT-Without NUMTs	899.36	100	156.524	138	0.09%	1908	MT-With NUMTs
	S25	82542	54	0.07 %	MT-Without NUMTs	480.46	100	83.458	52	0.06%	916	MT-With NUMTs
TE	S26	105584	80	0.08 %	MT-Without NUMTs	615.30	100	106408	77	0.07%	824	MT-With NUMTs
	S27	93714	111	0.12 %	MT-Without NUMTs	546.86	100	94888	109	0.11%	1174	MT-With NUMTs
	S28	404194	388	0.10 %	MT-Without NUMTs	2352.55	100	408104	392	0.10%	3910	MT-With NUMTs
	3059	331580	122	0.04 %	MT-Without NUMTs	2893.87	100	341800	132	0.0004	10220	MT-With NUMTs
Blood	4046	230016	199	0.09 %	MT-Without NUMTs	2046.19	100	238050	214	0.0009	8034	MT-With NUMTs
	4033	282224	204	0.07 %	MT-Without NUMTs	2470.02	100	290.214	215	0.0007	7990	MT-With NUMTs
								0
